# High-throughput identification of functional regulatory SNPs in systemic lupus erythematosus

**DOI:** 10.1101/2023.08.16.553538

**Authors:** Qiang Wang, Taehyeung Kim, Marta Martínez-Bonet, Vitor R. C. Aguiar, Sangwan Sim, Jing Cui, Jeffrey A. Sparks, Xiaoting Chen, Marc Todd, Brian Wauford, Miranda C. Marion, Carl D. Langefeld, Matthew T. Weirauch, Maria Gutierrez-Arcelus, Peter A. Nigrovic

**Author notes:** Co-first authors (Qiang Wang, Taehyeung Kim). **Correspondence:** Peter A. Nigrovic, MD Division of Immunology Boston Children’s Hospital Karp Family Research Building 10211 One Blackfan Circle Boston, MA 02115. **Conflict of interest:** The authors declare no relevant competing interests.

## Abstract

Genome-wide association studies implicate multiple loci in risk for systemic lupus erythematosus (SLE), but few contain exonic variants, rendering systematic identification of non-coding variants essential to decoding SLE genetics. We utilized SNP-seq and bioinformatic enrichment to interrogate 2180 single-nucleotide polymorphisms (SNPs) from 87 SLE risk loci for potential binding of transcription factors and related proteins from B cells. 52 SNPs that passed initial screening were tested by electrophoretic mobility shift and luciferase reporter assays. To validate the approach, we studied rs2297550 in detail, finding that the risk allele enhanced binding to the transcription factor Ikaros (IKZF1), thereby modulating expression of *IKBKE*. Correspondingly, primary cells from genotyped healthy donors bearing the risk allele expressed higher levels of the interferon / NF-κB regulator IKKε. Together, these findings define a set of likely functional non-coding lupus risk variants and identify a new regulatory pathway involving rs2297550, Ikaros, and IKKε implicated by human genetics in risk for SLE.
