## Supplementary Table 3 for "High-throughput identification of functional regulatory SNPs in systemic lupus erythematosus"

### Sheet: Read_me
The candidate functional SNPs list comes from analysis of SNP-seq sequencing data, please see detailed analysis method from Supplemental figure 2.

### Sheet: Candidate SNPs list from group1
rs ID
rs9913957
rs6937876
rs3768056
rs9469877
rs112561568
rs7745097
rs13213604
rs61134033
rs574808
rs528765
rs10274928
rs2958647
rs12534421
rs9469872
rs387619
rs56262544
rs906865
rs13000467
rs34169613
rs1040029
rs7213861
rs5998672
rs4601124
rs10101399
rs13436424
rs12925177
rs3790564
rs13196983
rs2814972
rs9469814
rs887369
rs4789181
rs2033609
rs844663
rs61823882
rs9469820
rs59085958
rs6980663
rs277865
rs9494894
rs7902719
rs6677987
rs147134135
rs2511010
rs5749493
rs12806844
rs9469892
rs7763224
rs34758895
rs11227288
rs9462030
rs11059922
rs2814987
rs4402322
rs12831705
rs2070512
rs2717538
rs13360613
rs2291350
rs1478901
rs10093113
rs844649
rs2688648
rs17779870
rs1790343
rs1435093
rs864745
rs2814957
rs13092998
rs35940001
rs8078409
rs9462022
rs79457595
rs6924898
rs12110321
rs1012894
rs7944926
rs7761391
rs2732544
rs1651081
rs2744973
rs12486509
rs157043
rs8069531
rs849135
rs2395598
rs11867339
rs13277113
rs9782955
rs34840245
rs115531193
rs936393
rs878825
rs7839152
rs2814992
rs62445350
rs67135646
rs9366863
rs2046338
rs930298
rs67622212
rs12945469
rs12919083
rs112599791
rs12927355
rs16823413
rs4659612
rs112797570
rs72730587
rs484600
rs11968972
rs9900541
rs4948496
rs4385425
rs9907564
rs9915509
rs56098714
rs10093797
rs77208116
rs12946188
rs112750995
rs2744961
rs2548261
rs2385264
rs35081279
rs2298428
rs2369440
rs1728787
rs28621669
rs5754467
rs72787722
rs588998
rs1099446
rs10912580
rs8058145
rs7755354
rs13014803
rs12048385
rs77310132
rs9894898
rs7960920
rs34889541
rs4788889
rs6939997
rs113429865
rs6479781
rs547875
rs429503
rs4728142
rs200906779
rs9296131
rs6807201

### Sheet: Candidate SNPs list from group2
rs ID
rs2814955
rs205286
rs6501784
rs131664
rs276461
rs7302634
rs73304123
rs4660115
rs56928975
rs17321999
rs6932056
rs1728764
rs1525838
rs34351439
rs4853458
rs66926909
rs9348950
rs698711
rs9462023
rs10421074
rs2785146
rs11233746
rs7202472
rs9907966
rs7184615
rs1728794
rs1645935
rs79264127
rs9894009
rs864742
rs55760657
rs11648314
rs485499
rs2814968
rs7759227
rs223812
rs9469857
rs61823908
rs76106984
rs7274117
rs12934476
rs56901103
rs2284646
rs4423214
rs34725944
rs11117422
rs1540127
rs55740134
rs55699990
rs4388254
rs666134
rs2268325
rs137931729
rs7198621
rs1645926
rs6899047
rs4659613
rs10761603
rs9380454
rs2291349
rs2736338
rs4789188
rs9894206
rs74331351
rs6441288
rs137960
rs28535471
rs9469891
rs9494883
rs58075375
rs7739385
rs6457792
rs693163
rs9467623
rs10489265
rs205261
rs9469909
rs16843474
rs7741437
rs34023434
rs4789186
rs654537
rs12929568
rs11968954
rs8067523
rs13034020
rs12332145
rs2814970
rs2744959
rs2262245
rs12086726
rs2814979
rs1170433
rs2017686
rs371539188
rs526734

### Sheet: Final list 
SNP_ID
rs9913957
rs6937876
rs3768056
rs9469877
rs112561568
rs7745097
rs13213604
rs61134033
rs574808
rs528765
rs10274928
rs2958647
rs12534421
rs9469872
rs387619
rs56262544
rs906865
rs13000467
rs34169613
rs1040029
rs7213861
rs5998672
rs4601124
rs10101399
rs13436424
rs12925177
rs3790564
rs13196983
rs2814972
rs9469814
rs887369
rs4789181
rs2033609
rs844663
rs61823882
rs9469820
rs59085958
rs6980663
rs277865
rs9494894
rs7902719
rs6677987
rs147134135
rs2511010
rs5749493
rs12806844
rs9469892
rs7763224
rs34758895
rs11227288
rs9462030
rs11059922
rs2814987
rs4402322
rs12831705
rs2070512
rs2717538
rs13360613
rs2291350
rs1478901
rs10093113
rs844649
rs2688648
rs17779870
rs1790343
rs1435093
rs864745
rs2814957
rs13092998
rs35940001
rs8078409
rs9462022
rs79457595
rs6924898
rs12110321
rs1012894
rs7944926
rs7761391
rs2732544
rs1651081
rs2744973
rs12486509
rs157043
rs8069531
rs849135
rs2395598
rs11867339
rs13277113
rs9782955
rs34840245
rs115531193
rs936393
rs878825
rs7839152
rs2814992
rs62445350
rs67135646
rs9366863
rs2046338
rs930298
rs67622212
rs12945469
rs12919083
rs112599791
rs12927355
rs16823413
rs4659612
rs112797570
rs72730587
rs484600
rs11968972
rs9900541
rs4948496
rs4385425
rs9907564
rs9915509
rs56098714
rs10093797
rs77208116
rs12946188
rs112750995
rs2744961
rs2548261
rs2385264
rs35081279
rs2298428
rs2369440
rs1728787
rs28621669
rs5754467
rs72787722
rs588998
rs1099446
rs10912580
rs8058145
rs7755354
rs13014803
rs12048385
rs77310132
rs9894898
rs7960920
rs34889541
rs4788889
rs6939997
rs113429865
rs6479781
rs547875
rs429503
rs4728142
rs200906779
rs9296131
rs6807201
rs2262245
rs6441288
rs66926909
rs11233746
rs4660115
rs2284646
rs56928975
rs56901103
rs55699990
rs9494883
rs73304123
rs693163
rs2814968
rs9469857
rs28535471
rs8067523
rs7302634
rs12086726
rs276461
rs9348950
rs205286
rs10761603
rs2291349
rs7741437
rs1540127
rs12332145
rs61823908
rs74331351
rs7274117
rs79264127
rs34725944
rs654537
rs9467623
rs9469909
rs2814955
rs17321999
rs11648314
rs11968954
rs2785146
rs34023434
rs9469891
rs4789188
rs7739385
rs55740134
rs1728764
rs4423214
rs9894009
rs9907966
rs6501784
rs137931729
rs1728794
rs2268325
rs864742
rs6932056
rs6457792
rs7202472
rs16843474
rs485499
rs10489265
rs371539188
rs12934476
rs6899047
rs205261
rs34351439
rs137960
rs4659613
rs76106984
rs11117422
rs2736338
rs1645935
rs55760657
rs666134
rs7198621
rs10421074
rs7184615
rs131664
rs4853458
rs2814979
rs9894206
rs7759227
rs223812
rs1525838
rs4388254
rs4789186
rs58075375
rs1645926
rs1170433
rs9380454
rs12929568
rs2744959
rs2017686
rs13034020
rs526734
rs9462023
rs698711
rs2814970
