## Supplementary Table 6 for "High-throughput identification of functional regulatory SNPs in systemic lupus erythematosus"

### Sheet: Read_me
CADD score	PHRED-scaled transformation of the model score, scale range 0 (potentially benign) to 48 (potentially pathogenic)
H3K4me3 score	The height of the closest H3K4me3 peak divided by the distance from the SNP to that peak (S. Figure 3)
Selection Criteria	Prioritization of candidate SNPs by SNP-seq and bioinformatics enrichement (Figure 2)
N/A	Not Applicable

### Sheet: Supplementary Table
52 plausible functional SNPs	CADD score	H3K4me3 score	Selection Criteria
rs9913957	1.328	N/A	SNP-seq Top20
rs6937876	2.99	N/A	SNP-seq Top20
rs3768056	N/A	N/A	SNP-seq Top20
rs9469877	2.973	N/A	SNP-seq Top20
rs112561568	12.67	N/A	SNP-seq Top20
rs7745097	2.819	N/A	SNP-seq Top20
rs13213604	6.425	N/A	SNP-seq Top20
rs61134033	3.399	N/A	SNP-seq Top20
rs574808	3.123	N/A	SNP-seq Top20
rs528765	6.365	N/A	SNP-seq Top20
rs2814955	0.708	N/A	SNP-seq Top20
rs205286	4.314	N/A	SNP-seq Top20
rs6501784	1.207	N/A	SNP-seq Top20
rs131664	0.519	N/A	SNP-seq Top20
rs276461	2.712	N/A	SNP-seq Top20
rs7302634	0.403	N/A	SNP-seq Top20
rs73304123	2.175	N/A	SNP-seq Top20
rs4660115	0.453	N/A	SNP-seq Top20
rs56928975	0.081	N/A	SNP-seq Top20
rs17321999	6.77	N/A	SNP-seq Top20
rs2298428	24.8	N/A	SNP-seq & CADD Top8
rs61823882	19.79	N/A	SNP-seq & CADD Top8
rs13360613	17.37	N/A	SNP-seq & CADD
rs1040029	16.88	N/A	SNP-seq & CADD
rs200906779	0.021	0.5798	SNP-seq & H3K4me3
rs5754467	3.947	0.5628	SNP-seq & H3K4me3
rs9907564	4.321	2.0149	SNP-seq & H3K4me3
rs9894009	2.863	0.6252	SNP-seq & H3K4me3
rs9907966	2.935	1.2715	SNP-seq & H3K4me3
rs1645935	2.791	0.9751	SNP-seq & H3K4me3
rs13205210	25.4	N/A	CADD Top8
rs1132200	23.1	N/A	CADD Top8
rs4952115	22.3	N/A	CADD Top8
rs157042	20.7	N/A	CADD Top8
rs10761604	20.3	N/A	CADD Top8
rs11227302	18.09	N/A	CADD Top8
rs11606631	6.024	55.6812	H3K4me3 Top8
rs906868	5.205	32.878	H3K4me3 Top8
rs1728769	8.82	27.2792	H3K4me3 Top8
rs1728770	4.084	11.9414	H3K4me3 Top8
rs118126443	6.297	10.8587	H3K4me3 Top8
rs6934662	4.886	10.2265	H3K4me3 Top8
rs13215181	5.535	8.7982	H3K4me3 Top8
rs180769054	5.657	7.661	H3K4me3 Top8
rs113370572	10.6	1.6014	CADD&H3K4me3
rs7769961	10.91	8.7322	CADD&H3K4me3
rs28364617	15.09	6.0668	CADD&H3K4me3
rs11089620	10.64	5.6429	CADD&H3K4me3
rs2297550	11.57	2.332	CADD&H3K4me3
rs58363746	11.04	1.4487	CADD&H3K4me3
rs936394	10.25	1.2814	CADD&H3K4me3
rs56741490	15.82	0.6912	CADD&H3K4me3
