## Supplementary Table 8 for "High-throughput identification of functional regulatory SNPs in systemic lupus erythematosus"

### Sheet: Read_me
ID	SNP rs ID
Diff_PctMax	score difference between TF binding to risk_seq and nonrisk_seq
NonRisk_PctMax	Score of TF binding to nonrisk_seq
Risk_PctMax	Score of TF binding to risk_seq
Event	Gain/more binding to risk_seq
Family	Transcriptional factors family
TFs	Transcriptional factors
Motif_ID	Transcriptional factors motif ID
NonRisk_seq	Reference allele sequence
Risk_seq	alternate allele sequence
Diff_LogOdds	Differences between log of Odds of TF binding to nonrisk_seq and risk_seq
NonRisk_LogOdds	Log of Odds of TF binding to nonrisk_seq
Risk_LogOdds	Log of Odds of TF binding to risk_seq

### Sheet: data
ID	Diff_PctMax	NonRisk_PctMax	Risk_PctMax	Event	Family	TFs	Motif_ID	NonRisk_seq	Risk_seq	Diff_LogOdds	NonRisk_LogOdds	Risk_LogOdds
rs2297550	0.905607	0.0528246	0.958431	Gain	C2H2 ZF	ZNF169	M07645_2.00	AGCGAG	AGGGAG	10.1357	0.591222	10.7269
rs2297550	0.870637	0	0.870637	Gain	C2H2 ZF	KLF6,KLF5,KLF1,KLF3,KLF7,KLF12,KLF2,KLF4	M10113_2.00	GAGCGAG	GAGGGAG	13.2877	-6.5575	6.73021
rs2297550	0.863573	0	0.863573	Gain	Homeodomain	PAX6,PAX7,PAX2,PAX3,PAX8,PAX1,PAX5,PAX9	M11212_2.00	AGAGAGCGAG	AGAGAGGGAG	13.0653	-3.6405	9.42482
rs2297550	0.844849	0	0.844849	Gain	Unknown	NFE4	M11438_2.00	GAGAGCG	GAGAGGG	13.1357	-4.50504	8.63067
rs2297550	0.821584	0	0.821584	Gain	IRF	IRF4,IRF8	M10885_2.00	AGCGAGAGA	AGGGAGAGA	13.2877	-1.84875	11.439
rs2297550	0.791834	0	0.791834	Gain	Rel	NFKB2,NFKB1	M09348_2.00	AGCGAGAG	AGGGAGAG	12.978	-2.9574	10.0206
rs2297550	0.752521	0	0.752521	Gain	C2H2 ZF	MAZ	M10162_2.00	AGCGAGAG	AGGGAGAG	13.1622	-2.26124	10.9009
rs2297550	0.748536	0	0.748536	Gain	C2H2 ZF	OVOL2	M10207_2.00	GAGCGAG	GAGGGAG	12.7283	-4.80139	7.9269
rs2297550	0.724971	0	0.724971	Gain	unk	VE2F6_03	VE2F6_03	GAGAGCGAGAG	GAGAGGGAGAG	13.2877	-1.41171	11.876
rs2297550	0.724971	0	0.724971	Gain	E2F	E2F2,E2F1,E2F3,E2F5,E2F6,E2F4	M08107_2.00	GAGAGCGAGAG	GAGAGGGAGAG	13.2877	-1.41171	11.876
rs2297550	0.721333	0	0.721333	Gain	unk	VCHCH_01	VCHCH_01	AGCGAG	AGGGAG	13.2877	-7.24702	6.04069
rs2297550	0.70228	0	0.70228	Gain	C2H2 ZF	IKZF2,IKZF3,IKZF1	M10304_2.00	AGCGAGA	AGGGAGA	13.2877	-5.4874	7.80031
rs2297550	0.581554	0.134616	0.71617	Gain	C2H2 ZF	KLF1	M00223_2.00	GCGAGAGAC	GGGAGAGAC	4.2271	0.978477	5.20557
ID	Diff_PctMax	NonRisk_PctMax	Risk_PctMax	Event	Family	TFs	Motif_ID	NonRisk_seq	Risk_seq	Diff_LogOdds	NonRisk_LogOdds	Risk_LogOdds
rs276461	1	0	1	Gain	Runt	RUNX3,RUNX2,RUNX1	M11263_2.00	TGTAGT	TGTGGT	13.2877	-1.45764	11.8301
rs276461	1	0	1	Gain	Runt	RUNX3,RUNX2,RUNX1	M11262_2.00	TGTAGT	TGTGGT	13.2877	-2.00117	11.2865
rs276461	1	0	1	Gain	Runt	RUNX3,RUNX2,RUNX1	M11258_2.00	TGTAGT	TGTGGT	13.2877	-2.25971	11.028
rs276461	0.948196	0	0.948196	Gain	Runt	RUNX3,RUNX2,RUNX1	M11261_2.00	TGTAGTG	TGTGGTG	13.2877	-1.3523	11.9354
rs276461	0.934893	0	0.934893	Gain	Runt	RUNX3,RUNX2,RUNX1	M11254_2.00	TGTAGTGTA	TGTGGTGTA	13.2877	-1.48435	11.8034
rs276461	0.932642	0	0.932642	Gain	unk	VAML_Q4	VAML_Q4	TGTAGTGT	TGTGGTGT	13.2877	-1.89847	11.3892
rs276461	0.883517	0	0.883517	Gain	C2H2 ZF	ZNF354C	M10272_2.00	TGTAG	TGTGG	13.2877	-5.70275	7.58496
rs276461	0.876515	0	0.876515	Gain	bHLH	MLX	M04081_2.00	GCATGTAG	GCATGTGG	13.2877	-2.42263	10.8651
rs276461	0.868049	0	0.868049	Gain	bHLH	MAX	M00938_2.00	GCATGTAG	GCATGTGG	13.4384	-1.91948	11.5189
rs276461	0.850012	0	0.850012	Gain	bHLH	MYCN	M09847_2.00	CATGTA	CATGTG	13.2877	-4.86953	8.41819
rs276461	0.841504	0	0.841504	Gain	bHLH	USF2	M09815_2.00	CATGTA	CATGTG	13.2877	-4.87267	8.41504
rs276461	0.841252	0	0.841252	Gain	bHLH	TFE3,TFEC,TFEB,MITF	M09881_2.00	CATGTAG	CATGTGG	13.2877	-3.12614	10.1616
rs276461	0.836652	0	0.836652	Gain	bHLH	USF2,USF1	M09869_2.00	GCATGTAG	GCATGTGG	13.2877	-2.72722	10.5605
rs276461	0.805269	0	0.805269	Gain	bHLH	TFE3,TFEC,TFEB,MITF	M09880_2.00	GGGCATGTAGT	GGGCATGTGGT	13.2877	-1.9401	11.3476
rs276461	0.800364	0	0.800364	Gain	bHLH	MAX	M04115_2.00	GGCATGTAGT	GGCATGTGGT	13.2877	-2.02422	11.2635
rs276461	0.798414	0	0.798414	Gain	unk	VPEBP2B_Q6	VPEBP2B_Q6	TGTAGTG	TGTGGTG	13.0247	-3.82828	9.1964
rs276461	0.7972	0	0.7972	Gain	bHLH	MYC	M07803_2.00	GGCATGTA	GGCATGTG	13.2877	-2.93906	10.3487
rs276461	0.796364	0	0.796364	Gain	unk	VMAX_14	VMAX_14	CATGTA	CATGTG	13.2863	-4.10355	9.18272
rs276461	0.796237	0	0.796237	Gain	bHLH	MAX	M05832_2.00	CATGTA	CATGTG	13.2848	-4.10933	9.1755
rs276461	0.793893	0	0.793893	Gain	C2H2 ZF	ZNF354C	M02666_2.00	GTAGTG	GTGGTG	13.2877	-5.2109	8.07682
rs276461	0.785491	0	0.785491	Gain	C2H2 ZF	SNAI1	M10202_2.00	GGGCATGTAG	GGGCATGTGG	13.2877	-2.1397	11.148
rs276461	0.783765	0	0.783765	Gain	unk	VTCF15_01	VTCF15_01	GGCATGTAGT	GGCATGTGGT	13.2877	-2.55852	10.7292
rs276461	0.782877	0	0.782877	Gain	Runt	RUNX3,RUNX2,RUNX1	M11256_2.00	ATGTAGTG	ATGTGGTG	13.2877	-3.59097	9.69674
rs276461	0.777543	0	0.777543	Gain	unk	VTFE_Q6	VTFE_Q6	GCATGTAG	GCATGTGG	13.2877	-3.048	10.2397
rs276461	0.774341	0	0.774341	Gain	bHLH	NEUROD4,NEUROD1,NEUROD6,NEUROD2	M04161_2.00	GGCATGTAGT	GGCATGTGGT	13.1989	-1.44542	11.7535
rs276461	0.773465	0.0178578	0.791323	Gain	bHLH	MYF5,MYOG,MYOD1	M09838_2.00	GGGCATGTAGTG	GGGCATGTGGTG	13.2877	0.306788	13.5945
rs276461	0.768593	0	0.768593	Gain	bHLH	MYF6,MYF5,MYOG,MYOD1	M09830_2.00	GGCATGTA	GGCATGTG	13.2877	-3.32356	9.96416
rs276461	0.759429	0	0.759429	Gain	Runt	RUNX3,RUNX2,RUNX1	M11259_2.00	ATGTAGTGT	ATGTGGTGT	13.2877	-2.95554	10.3322
rs276461	0.742762	0	0.742762	Gain	bHLH	MYCN	M09848_2.00	GGGCATGTAG	GGGCATGTGG	13.1357	-1.85475	11.281
rs276461	0.740969	0	0.740969	Gain	bHLH	MYC	M07802_2.00	GGGCATGTAGT	GGGCATGTGGT	13.2169	-1.92196	11.2949
rs276461	0.739604	0	0.739604	Gain	bHLH	MYC	M09854_2.00	GGCATGTAGT	GGCATGTGGT	13.2571	-2.6892	10.5679
rs276461	0.73939	0	0.73939	Gain	bHLH	TWIST1,TWIST2	M09832_2.00	GCATGTA	GCATGTG	13.2877	-4.29414	8.99357
rs276461	0.737306	0.737306	0	Loss	Grainyhead	TFCP2L1,TFCP2,UBP1	M10614_2.00	GTAGTG	GTGGTG	13.2877	6.04004	-7.24767
rs276461	0.727739	0	0.727739	Gain	bHLH	ATOH7	M04194_2.00	GGCATGTAGT	GGCATGTGGT	13.2605	-2.34448	10.916
rs276461	0.723174	0	0.723174	Gain	bHLH	MYC	M07799_2.00	GGGCATGTAG	GGGCATGTGG	13.2378	-2.2328	11.005
rs276461	0.72115	0	0.72115	Gain	bHLH	TFEB,MITF	M02781_2.00	GGCATGTAGT	GGCATGTGGT	11.5043	-0.193238	11.3111
rs276461	0.720468	0	0.720468	Gain	bHLH	ATOH7	M04193_2.00	GGCATGTAGT	GGCATGTGGT	13.2877	-2.52996	10.7577
rs276461	0.713133	0	0.713133	Gain	Runt	RUNX3,RUNX2,RUNX1	M11257_2.00	CATGTAGT	CATGTGGT	13.2877	-3.57542	9.71229
rs276461	0.709555	0	0.709555	Gain	bHLH	BHLHE23,BHLHE22	M04110_2.00	GGCATGTAGT	GGCATGTGGT	13.2177	-1.90164	11.316
rs276461	0.707297	0	0.707297	Gain	bHLH	HES1,HES4	M09824_2.00	GCATGTAG	GCATGTGG	13.2877	-5.67109	7.61662
rs276461	0.706846	0	0.706846	Gain	bHLH	TCF3,TCF12,TCF4	M04138_2.00	GCATGTAG	GCATGTGG	13.2877	-4.47805	8.80966
rs276461	0.70594	0	0.70594	Gain	bHLH	SREBF1,SREBF2	M09883_2.00	GGCATGTAGTGT	GGCATGTGGTGT	13.2877	-4.68142	8.60629
rs276461	0.704773	0	0.704773	Gain	unk	VMYCMAX_B	VMYCMAX_B	GGCATGTAGT	GGCATGTGGT	13.2877	-3.29822	9.9895
rs276461	0.702823	0	0.702823	Gain	bHLH	MSGN1	M04144_2.00	GGGCATGTAGTG	GGGCATGTGGTG	13.2839	-3.19179	10.0921
rs276461	0.702195	0	0.702195	Gain	bHLH	TFE3,MITF	M02773_2.00	GGCATGTAGT	GGCATGTGGT	13.2869	-3.0953	10.1916
ID	Diff_PctMax	NonRisk_PctMax	Risk_PctMax	Event	Family	TFs	Motif_ID	NonRisk_seq	Risk_seq	Diff_LogOdds	NonRisk_LogOdds	Risk_LogOdds
rs7302634	1	1	0	Loss	bHLH	AHR	M09819_2.00	CACGCA	CATGCA	13.2573	10.3194	-2.93796
rs7302634	0.991803	0.991803	0	Loss	unk	VMIZF_04	VMIZF_04	CACGCAA	CATGCAA	13.2877	12.2625	-1.02523
rs7302634	0.94287	0.94287	0	Loss	bHLH	ARNT,ARNT2	M09866_2.00	CACGCA	CATGCA	13.2877	9.65413	-3.63359
rs7302634	0.822095	0.822095	0	Loss	CxxC	TET1	M01914_2.00	TACACGCAA	TACATGCAA	10.8346	6.06668	-4.76796
rs7302634	0.816165	0	0.816165	Gain	C2H2 ZF	ZBTB16	M10175_2.00	ACTTTACACG	ACTTTACATG	12.8727	-1.70885	11.1638
rs7302634	0.806282	0	0.806282	Gain	Homeodomain	POU5F1	M10852_2.00	CACGCAACGT	CATGCAACGT	13.0436	-3.30392	9.73964
rs7302634	0.780829	0.780829	0	Loss	CxxC	KDM2B,FBXL19,KDM2A	M01909_2.00	TACACGC	TACATGC	5.03501	4.42025	-0.614758
rs7302634	0.779684	0.779684	0	Loss	bHLH	AHR	M09817_2.00	TTACACGCAAC	TTACATGCAAC	13.2877	11.2605	-2.02721
rs7302634	0.778281	0.778281	0	Loss	CxxC	KDM2B,FBXL19,KDM2A	M01909_2.00	ACGCAAC	ATGCAAC	5.16485	4.40582	-0.759028
rs7302634	0.7528	0.7528	0	Loss	SAND	GMEB2,GMEB1	M02468_2.00	ACACGCAAC	ACATGCAAC	6.53541	6.06295	-0.472456
rs7302634	0.748756	0.748756	0	Loss	unk	VRFX_Q6	VRFX_Q6	ACGCAACGT	ATGCAACGT	11.9658	9.1161	-2.84968
rs7302634	0.734858	0.734858	0	Loss	CxxC	CXXC1	M01919_2.00	ACGCAAC	ATGCAAC	5.42453	4.55832	-0.866217
rs7302634	0.718223	0.718223	0	Loss	bHLH	ARNT,ARNT2	M09865_2.00	TACACGCA	TACATGCA	13.2877	8.0853	-5.20241
rs7302634	0.714123	0	0.714123	Gain	Homeodomain	MEOX1,DLX6,BARX2,DLX3,DLX5,HOXA1,HOXA2,HOXA3,EVX1,MEOX2,DLX4,NANOG,DLX2,HOXB3,HOXB1,MSX2,BARHL1,HOXD1,HOXD3,MNX1,BARX1,PDX1,BARHL2,DLX1,VENTX,MSX1,GBX1,GBX2,HOXB2,EVX2,HMX3,HMX2,BSX,HMX1,NANOGP8	M10667_2.00	TTACACGCA	TTACATGCA	13.2877	-3.47427	9.81344
rs7302634	0.705057	0.705057	0	Loss	Homeodomain	NKX2-3,NKX2-4,NKX2-2,NKX2-8,NKX2-1,NKX2-6,NKX2-5	M03854_2.00	ACACGCAAC	ACATGCAAC	13.2441	7.66588	-5.57818
rs7302634	0.703949	0.722789	0.01884	Loss	SAND	GMEB2,GMEB1	M00190_2.00	ACACGCAAC	ACATGCAAC	6.04489	6.20667	0.161781
rs7302634	0.701798	0.701798	0	Loss	bHLH	AHR	M09818_2.00	CACTTTACACGCAACGT	CACTTTACATGCAACGT	13.2622	11.6395	-1.62266
rs7302634	0.621239	0.762695	0.141456	Loss	SAND	GMEB2,GMEB1	M02463_2.00	ACACGCA	ACATGCA	4.64548	5.70325	1.05777
rs7302634	0.607072	0.74342	0.136348	Loss	SAND	GMEB2,GMEB1	M02461_2.00	ACACGCAAC	ACATGCAAC	5.22256	6.39554	1.17298
ID	Diff_PctMax	NonRisk_PctMax	Risk_PctMax	Event	Family	TFs	Motif_ID	NonRisk_seq	Risk_seq	Diff_LogOdds	NonRisk_LogOdds	Risk_LogOdds
rs9907966	0.89005	0	0.89005	Gain	unk	VPSF_Q5	VPSF_Q5	CTATACGC	CTATCCGC	13.2877	-2.58666	10.701
rs9907966	0.801872	0	0.801872	Gain	GATA	GATA1,GATA3,GATA5,GATA4,GATA6,GATA2	M10594_2.00	CTCTATACGC	CTCTATCCGC	13.1745	-5.08004	8.09446
rs9907966	0.736425	0	0.736425	Gain	GATA	GATA1,GATA3,GATA5,GATA4,GATA6,GATA2	M10597_2.00	CTCTATA	CTCTATC	13.2545	-5.72239	7.53216
rs9907966	0.730678	0	0.730678	Gain	GATA	GATA1,GATA3,GATA5,GATA4,GATA6,GATA2	M10598_2.00	TATACG	TATCCG	13.2002	-6.52773	6.67252
rs9907966	0.72366	0	0.72366	Gain	Unknown	PHF1	M00967_2.00	TATACGCAAG	TATCCGCAAG	6.56426	-0.179397	6.38487
rs9907966	0.723128	0	0.723128	Gain	GATA	GATA1,GATA3,GATA5,GATA4,GATA6,GATA2	M10577_2.00	CTCTATACGC	CTCTATCCGC	13.2877	-6.17723	7.11049
rs9907966	0.69062	0.121569	0.812189	Gain	Ets	ETV1,ELF4,ETV2,ERF,ELF2,ELK3,ETV3,ELF1,ELK1,ETS1,FLI1,GABPA,ERG,ETS2,ELK4,FEV,ETV4,ETV5,ETV3L	M02645_2.00	TCTATACGC	TCTATCCGC	7.9542	1.40017	9.35437
rs9907966	0.651761	0.709487	0.057726	Loss	CxxC	CXXC4,CXXC5,TET3	M01210_2.00	TATACGCA	TATCCGCA	3.72215	4.05182	0.329669
rs9907966	0.636741	0.740039	0.103298	Loss	Homeodomain	PAX6,PAX2	M00338_2.00	ACGCAAGG	CCGCAAGG	5.58323	6.48899	0.90576
rs9907966	0.610012	0.325351	0.935363	Gain	CSD	YBX2,YBX3,YBX1	M01903_2.00	TCTATACGC	TCTATCCGC	4.35694	2.32378	6.68072
