## Supplementary Table 9 for "High-throughput identification of functional regulatory SNPs in systemic lupus erythematosus"

### Sheet: Primers used in SNP-seq
Library amplification and biotinylation	seq 5´-3´
BioMafF+G5 primer (HPLC purification)	/biosg/GTCTGTGTTCCGTTGTCCGTGCTGTCCAGTCAGGTGTGATGCTC
MagR+G3 primer	CGCGTCGCACCCATCCTTTCGTTACGAGCTTATCGTCGTCATCC
Cycles 1-5	seq 5´-3´
bioMagF (HPLC purification)	/biosg/GTCTGTGTTCCGTTGTCCGTGCTG
MagR	CGCGTCGCACCCATCCTTTCGTTA
Library preparation for NGS	seq 5´-3´
L1/seq	ACACTCTTTCCCTACACGACTCCAGTTGCTCGGGGATCCAGGAATTCATCTGGAG
R1/G3 primer	GTGACTGGAGTTCAGACGTGTGCTCTTCCGATCCGAGCTTATCGTCGTCATCC
L2/G5 primer	AATGATACGGCGACCACCGAGATCTACACTCTTTCCCTACACGACTCCAGT
R2 primer	CAAGCAGAAGACGGCATACGAGATXXXXXXXGTGACTGGAGTTCAGACGTGT
Sequencing primer (HPLC purification)	TGCTCGGGGATCCAGGAATTCATCTGGAG
